# evedesign: accessible biosequence design with a unified framework

**DOI:** 10.64898/2026.03.17.712115

**Authors:** Thomas A. Hopf, Artem Gazizov, Sergio Garcia Busto, Ethan Eschbach, SunJae Lee, Milot Mirdita, Rose Orenbuch, Khaoula Belahsen, David Ross, Chris Sander, Martin Steinegger, Simon d’Oelsnitz, Debora S. Marks

## Abstract

Machine learning methods for protein engineering are rarely interoperable, require bespoke workflows, and remain inaccessible to non-experts. Yet the design problems that matter most – conditional design subject to real-world constraints, multi-objective optimization, and iterative lab-in-the-loop workflows where experimental data continuously refines successive design rounds – demand exactly the kind of flexible, composable infrastructure that no single tool provides. We present evedesign, a unified open-source framework that formalizes conditional biosequence design in a method-agnostic way, enabling complex multiobjective workflows combining supervised and unsupervised models from standardized specifications, and built from the outset to support iterative experimental integration. An interactive web interface facilitates end-to-end design for a broad scientific audience at https://evedesign.bio. We demonstrate evedesign’s utility in antibody engineering, enzyme design, and natural enzyme discovery, and invite open-source community contributions.
