## Supplementary Data 1 for "evedesign: accessible biosequence design with a unified framework"

A4GRB6_PSEAI_Chen_2020
AMIE_PSEAE_Wrenbeck_2017
BLAT_ECOLX_Firnberg_2014
CASP3_HUMAN_Roychowdhury_2020
CBPA2_HUMAN_Tsuboyama_2023_1O6X
CP2C9_HUMAN_Amorosi_2021_abundance
CP2C9_HUMAN_Amorosi_2021_activity
DLG4_HUMAN_Faure_2021
DNJA1_HUMAN_Tsuboyama_2023_2LO1
EPHB2_HUMAN_Tsuboyama_2023_1F0M
GFP_AEQVI_Sarkisyan_2016
GRB2_HUMAN_Faure_2021
IF1_ECOLI_Kelsic_2016
KCNE1_HUMAN_Muhammad_2023_function
KKA2_KLEPN_Melnikov_2014
MTH3_HAEAE_RockahShmuel_2015
NPC1_HUMAN_Erwood_2022_HEK293T
NPC1_HUMAN_Erwood_2022_RPE1
NUD15_HUMAN_Suiter_2020
OBSCN_HUMAN_Tsuboyama_2023_1V1C
OTC_HUMAN_Lo_2023
P53_HUMAN_Kotler_2018
PABP_YEAST_Melamed_2013
PHOT_CHLRE_Chen_2023
PPARG_HUMAN_Majithia_2016
PPM1D_HUMAN_Miller_2022
PR40A_HUMAN_Tsuboyama_2023_1UZC
Q53Z42_HUMAN_McShan_2019_expression
Q59976_STRSQ_Romero_2015
S22A1_HUMAN_Yee_2023_abundance
S22A1_HUMAN_Yee_2023_activity
TRPC_SACS2_Chan_2017
